# Out of the blue: the independent activity of sulfur-oxidizers and diatoms mediate the sudden color shift of a tropical river

**DOI:** 10.1101/2022.01.17.476333

**Authors:** Alejandro Arce-Rodríguez, Eduardo Libby, Erick Castellón, Roberto Avendaño, Juan Carlos Cambronero, Maribel Vargas, Dietmar H. Pieper, Stefan Bertilsson, Max Chavarría, Fernando Puente-Sánchez

**Affiliations:** Institute of Microbiology, Technical University of Braunschweig, D-38106, Braunschweig, Germany; Microbial Interactions and Processes Research Group, Helmholtz Centre for Infection Research, 38124, Braunschweig, Germany; Escuela de Química, Universidad de Costa Rica, 11501-2060, San José, Costa Rica; Centro de Investigación en Ciencia e Ingeniería de Materiales (CICIMA), Universidad de Costa Rica, 11501-2060, San José, Costa Rica; Centro Nacional de Innovaciones Biotecnológicas (CENIBiot), CeNAT-CONARE, 1174-1200, San José, Costa Rica; Centro de Investigaciones en Productos Naturales (CIPRONA), Universidad de Costa Rica, 11501-2060, San José, Costa Rica; Centro de Investigaciones en Estructuras Microscópicas (CIEMic), Universidad de Costa Rica, 11501-2060, San José, Costa Rica; Deparment of Aquatic Sciences and Assessment, Swedish University of Agricultural Sciences, Lennart Hjelms väg 9, 756 51, Uppsala, Sweden

**Keywords:** Geobiology, Hydroxyaluminosilicates, Hydrothermal, Sulfur Oxidizing Bacteria, Diatoms, Río Celeste

## Abstract

Río Celeste (“Sky-Blue River”) is a river located in the Tenorio National Park (Costa Rica) that has become an important hotspot for eco-tourism due to its striking sky-blue color. A previous study suggested that this color is not caused by dissolved chemical species, but by precipitation of light-scattering aluminosilicate particles at the mixing point of two colorless streams, the acidic Quebrada Agria and the neutral Río Buenavista. We now present microbiological information on Río Celeste and its two tributaries, as well as a more detailed characterization of the particles that occur at the mixing point. Our results overturn the previous belief that the light scattering particles are formed by the aggregation of smaller particles coming from Río Buenavista, and rather point to chemical formation of hydroxyaluminosilicate colloids with Quebrada Agria as the main contributor to the phenomenon, with Río Buenavista acting as a secondary source of silica to the reaction. We also show how the sky-blue color of Río Celeste arises from the tight interaction between chemical and biological processes. Sulfur-oxidizing bacteria generate an acidic environment in Quebrada Agria, which in turn cause dissolution and mobilization of aluminum and other metals, while in Río Buenavista the growth of diatoms transforms dissolved silicon into colloidal biogenic forms. The local interaction between these two well-known biological activities gives rise to the unique Río Celeste phenomenon, in what constitutes a textbook example of emergent behavior in environmental microbiology.
