## Supplementary material for "Out of the blue: the independent activity of sulfur-oxidizers and diatoms mediate the sudden color shift of a tropical river": Supplementary Table S1.xlsx

### Sheet: Hoja1
Properties	Quebrada Agria	Río Buenavista	Río Celeste
temperature /°C	23.9	20.8	22
pH	3.1	6.8	5
conductivity /S	691	152	309
total solids /ppt	0.3	0.1	0.2
density /g mL 1	1.004	1.003	1.004
dissolved O2/mg L-¹	9.1	10.9	9.15
Element/ion	Quebrada Agria (mg L-1	Río Buenavista (mg L-1)	Río Celeste (mg L-1
sulphate	190	13	104
chloride	71	10	31
fluoride	1	0.2	0.65
sodium	14	7	10
potassium	3.9	2.7	2.2
calcium	55	17	32
magnesium	11	5	7
aluminium	12	ND	5
boron	1	ND	0.57
silicon	38	25	29
strontium	0.18	0.11	0.13
arsenic	ND	ND	ND
iron	ND	ND	ND
nickel	ND	ND	ND
cobalt	ND	ND	ND
copper	ND	ND	ND
zinc	0.03	ND	ND
cadmium	ND	ND	ND
chromium	ND	ND	ND
manganese	0.53	0.02	0.28
lead	ND	ND	ND
