## Supplementary material for "Out of the blue: the independent activity of sulfur-oxidizers and diatoms mediate the sudden color shift of a tropical river": Supplementary Table S3.xlsx

### Sheet: Hoja1
ASV	Sequence	NCBI ref	NCBI identity (%)	NCBI tax
ASV 12	CTA-G-CTG-T-AAA--CA--A-TG-G--A--TA-C---T-----A-G--A--T--G-T-T--G-A-A-C-A--G------------------------------------------------ATC-GAC----------------------------C-T-G-T-G--C-----A-G-T-A--T-C------AA--A----G-C-TAAC-G-C-GT-T--AA-G-T--A---T-C-CC-GCC-T--GGG-A-AG-TATGC--T-C--GCAA--GA--G-T-G-AA---------------------------------ACT-C--AAA--GGAA-TT-GA-CGGG-G-G--CCC-G-C--ACAAGCG-GTGG-A-G-CATGT-GG-T-T-T-AA-TT-…	NC_044465.1	100	Halamphora coffeaeformis
ASV 12	CTA-G-CTG-T-AAA--CA--A-TG-G--A--TA-C---T-----A-G--A--T--G-T-T--G-A-A-C-A--G------------------------------------------------ATC-GAC----------------------------C-T-G-T-G--C-----A-G-T-A--T-C------AA--A----G-C-TAAC-G-C-GT-T--AA-G-T--A---T-C-CC-GCC-T--GGG-A-AG-TATGC--T-C--GCAA--GA--G-T-G-AA---------------------------------ACT-C--AAA--GGAA-TT-GA-CGGG-G-G--CCC-G-C--ACAAGCG-GTGG-A-G-CATGT-GG-T-T-T-AA-TT-…	NC_037997.1	100	Plagiogrammopsis vanheurckii
ASV 12	CTA-G-CTG-T-AAA--CA--A-TG-G--A--TA-C---T-----A-G--A--T--G-T-T--G-A-A-C-A--G------------------------------------------------ATC-GAC----------------------------C-T-G-T-G--C-----A-G-T-A--T-C------AA--A----G-C-TAAC-G-C-GT-T--AA-G-T--A---T-C-CC-GCC-T--GGG-A-AG-TATGC--T-C--GCAA--GA--G-T-G-AA---------------------------------ACT-C--AAA--GGAA-TT-GA-CGGG-G-G--CCC-G-C--ACAAGCG-GTGG-A-G-CATGT-GG-T-T-T-AA-TT-…	KC509523.1	100	Didymosphenia geminata
ASV 12	CTA-G-CTG-T-AAA--CA--A-TG-G--A--TA-C---T-----A-G--A--T--G-T-T--G-A-A-C-A--G------------------------------------------------ATC-GAC----------------------------C-T-G-T-G--C-----A-G-T-A--T-C------AA--A----G-C-TAAC-G-C-GT-T--AA-G-T--A---T-C-CC-GCC-T--GGG-A-AG-TATGC--T-C--GCAA--GA--G-T-G-AA---------------------------------ACT-C--AAA--GGAA-TT-GA-CGGG-G-G--CCC-G-C--ACAAGCG-GTGG-A-G-CATGT-GG-T-T-T-AA-TT-…	FJ002234.1	100	Synedra fragilaroides
ASV 12	CTA-G-CTG-T-AAA--CA--A-TG-G--A--TA-C---T-----A-G--A--T--G-T-T--G-A-A-C-A--G------------------------------------------------ATC-GAC----------------------------C-T-G-T-G--C-----A-G-T-A--T-C------AA--A----G-C-TAAC-G-C-GT-T--AA-G-T--A---T-C-CC-GCC-T--GGG-A-AG-TATGC--T-C--GCAA--GA--G-T-G-AA---------------------------------ACT-C--AAA--GGAA-TT-GA-CGGG-G-G--CCC-G-C--ACAAGCG-GTGG-A-G-CATGT-GG-T-T-T-AA-TT-…	HM213618.1	100	Elphidium williamsoni
ASV 12	CTA-G-CTG-T-AAA--CA--A-TG-G--A--TA-C---T-----A-G--A--T--G-T-T--G-A-A-C-A--G------------------------------------------------ATC-GAC----------------------------C-T-G-T-G--C-----A-G-T-A--T-C------AA--A----G-C-TAAC-G-C-GT-T--AA-G-T--A---T-C-CC-GCC-T--GGG-A-AG-TATGC--T-C--GCAA--GA--G-T-G-AA---------------------------------ACT-C--AAA--GGAA-TT-GA-CGGG-G-G--CCC-G-C--ACAAGCG-GTGG-A-G-CATGT-GG-T-T-T-AA-TT-…	HM213172.1	100	Elphidium margaritaceum
ASV 12	CTA-G-CTG-T-AAA--CA--A-TG-G--A--TA-C---T-----A-G--A--T--G-T-T--G-A-A-C-A--G------------------------------------------------ATC-GAC----------------------------C-T-G-T-G--C-----A-G-T-A--T-C------AA--A----G-C-TAAC-G-C-GT-T--AA-G-T--A---T-C-CC-GCC-T--GGG-A-AG-TATGC--T-C--GCAA--GA--G-T-G-AA---------------------------------ACT-C--AAA--GGAA-TT-GA-CGGG-G-G--CCC-G-C--ACAAGCG-GTGG-A-G-CATGT-GG-T-T-T-AA-TT-…	HM213006.1	100	Cribroelphidium albiumbilicatum
ASV 12	CTA-G-CTG-T-AAA--CA--A-TG-G--A--TA-C---T-----A-G--A--T--G-T-T--G-A-A-C-A--G------------------------------------------------ATC-GAC----------------------------C-T-G-T-G--C-----A-G-T-A--T-C------AA--A----G-C-TAAC-G-C-GT-T--AA-G-T--A---T-C-CC-GCC-T--GGG-A-AG-TATGC--T-C--GCAA--GA--G-T-G-AA---------------------------------ACT-C--AAA--GGAA-TT-GA-CGGG-G-G--CCC-G-C--ACAAGCG-GTGG-A-G-CATGT-GG-T-T-T-AA-TT-…	HM212949.1	100	Elphidium williamsoni
ASV 12	CTA-G-CTG-T-AAA--CA--A-TG-G--A--TA-C---T-----A-G--A--T--G-T-T--G-A-A-C-A--G------------------------------------------------ATC-GAC----------------------------C-T-G-T-G--C-----A-G-T-A--T-C------AA--A----G-C-TAAC-G-C-GT-T--AA-G-T--A---T-C-CC-GCC-T--GGG-A-AG-TATGC--T-C--GCAA--GA--G-T-G-AA---------------------------------ACT-C--AAA--GGAA-TT-GA-CGGG-G-G--CCC-G-C--ACAAGCG-GTGG-A-G-CATGT-GG-T-T-T-AA-TT-…	HM212820.1	100	Haynesina germanica
ASV 20	CTA-G-CCG-T-AAA--CA--A-TG-G--A--TA-C---T-----A-G--G--T--G-T-T--G-A-A-C-A--G------------------------------------------------ATC-GAC----------------------------C-T-G-T-G--C-----A-G-T-A--C-C------AA--A----G-C-TAAC-G-C-GT-T--AA-G-T--A---T-C-CC-GCC-T--GGG-A-AG-TATGC--A-C--GCAA--GT--G-T-G-AA---------------------------------ACT-C--AAA--GGAA-TT-GA-CGGG-G-G--CCC-G-C--ACAAGCG-GTGG-A-G-CATGT-GG-T-T-T-AA-TT-…	JQ088178.1	100	Ulnaria acus
ASV 35	CTA-G-CCG-T-AAA--CA--A-TG-G--A--TA-C---T-----A-G--A--T--G-T-T--G-A-A-C-A--G------------------------------------------------ATC-GAC----------------------------C-T-G-T-G--C-----A-G-T-A--T-C------AA--A----G-C-TAAC-G-C-GT-T--AA-G-T--A---T-C-CC-GCC-T--GGG-A-AG-TATGC--T-C--GCAA--GA--G-T-G-AA---------------------------------ACT-C--AAA--GGAA-TT-GA-CGGG-G-G--CCC-G-C--ACAAGCG-GTGG-A-G-CATGT-GG-T-T-T-AA-TT-…	MK372941.1	100	Skeletonema pseudocostatum
ASV 35	CTA-G-CCG-T-AAA--CA--A-TG-G--A--TA-C---T-----A-G--A--T--G-T-T--G-A-A-C-A--G------------------------------------------------ATC-GAC----------------------------C-T-G-T-G--C-----A-G-T-A--T-C------AA--A----G-C-TAAC-G-C-GT-T--AA-G-T--A---T-C-CC-GCC-T--GGG-A-AG-TATGC--T-C--GCAA--GA--G-T-G-AA---------------------------------ACT-C--AAA--GGAA-TT-GA-CGGG-G-G--CCC-G-C--ACAAGCG-GTGG-A-G-CATGT-GG-T-T-T-AA-TT-…	MH011823.1	100	Thalassiosira sp.
ASV 35	CTA-G-CCG-T-AAA--CA--A-TG-G--A--TA-C---T-----A-G--A--T--G-T-T--G-A-A-C-A--G------------------------------------------------ATC-GAC----------------------------C-T-G-T-G--C-----A-G-T-A--T-C------AA--A----G-C-TAAC-G-C-GT-T--AA-G-T--A---T-C-CC-GCC-T--GGG-A-AG-TATGC--T-C--GCAA--GA--G-T-G-AA---------------------------------ACT-C--AAA--GGAA-TT-GA-CGGG-G-G--CCC-G-C--ACAAGCG-GTGG-A-G-CATGT-GG-T-T-T-AA-TT-…	MH011819.1	100	Lauderia sp.
ASV 35	CTA-G-CCG-T-AAA--CA--A-TG-G--A--TA-C---T-----A-G--A--T--G-T-T--G-A-A-C-A--G------------------------------------------------ATC-GAC----------------------------C-T-G-T-G--C-----A-G-T-A--T-C------AA--A----G-C-TAAC-G-C-GT-T--AA-G-T--A---T-C-CC-GCC-T--GGG-A-AG-TATGC--T-C--GCAA--GA--G-T-G-AA---------------------------------ACT-C--AAA--GGAA-TT-GA-CGGG-G-G--CCC-G-C--ACAAGCG-GTGG-A-G-CATGT-GG-T-T-T-AA-TT-…	KP792486.1	100	Planoglabratella opercularis
ASV 35	CTA-G-CCG-T-AAA--CA--A-TG-G--A--TA-C---T-----A-G--A--T--G-T-T--G-A-A-C-A--G------------------------------------------------ATC-GAC----------------------------C-T-G-T-G--C-----A-G-T-A--T-C------AA--A----G-C-TAAC-G-C-GT-T--AA-G-T--A---T-C-CC-GCC-T--GGG-A-AG-TATGC--T-C--GCAA--GA--G-T-G-AA---------------------------------ACT-C--AAA--GGAA-TT-GA-CGGG-G-G--CCC-G-C--ACAAGCG-GTGG-A-G-CATGT-GG-T-T-T-AA-TT-…	LN735392.3	100	Lauderia annulata
ASV 35	CTA-G-CCG-T-AAA--CA--A-TG-G--A--TA-C---T-----A-G--A--T--G-T-T--G-A-A-C-A--G------------------------------------------------ATC-GAC----------------------------C-T-G-T-G--C-----A-G-T-A--T-C------AA--A----G-C-TAAC-G-C-GT-T--AA-G-T--A---T-C-CC-GCC-T--GGG-A-AG-TATGC--T-C--GCAA--GA--G-T-G-AA---------------------------------ACT-C--AAA--GGAA-TT-GA-CGGG-G-G--CCC-G-C--ACAAGCG-GTGG-A-G-CATGT-GG-T-T-T-AA-TT-…	LN735499.3	100	Thalassiosira pseudonana
ASV 35	CTA-G-CCG-T-AAA--CA--A-TG-G--A--TA-C---T-----A-G--A--T--G-T-T--G-A-A-C-A--G------------------------------------------------ATC-GAC----------------------------C-T-G-T-G--C-----A-G-T-A--T-C------AA--A----G-C-TAAC-G-C-GT-T--AA-G-T--A---T-C-CC-GCC-T--GGG-A-AG-TATGC--T-C--GCAA--GA--G-T-G-AA---------------------------------ACT-C--AAA--GGAA-TT-GA-CGGG-G-G--CCC-G-C--ACAAGCG-GTGG-A-G-CATGT-GG-T-T-T-AA-TT-…	LN735442.3	100	Skeletonema costatum
ASV 35	CTA-G-CCG-T-AAA--CA--A-TG-G--A--TA-C---T-----A-G--A--T--G-T-T--G-A-A-C-A--G------------------------------------------------ATC-GAC----------------------------C-T-G-T-G--C-----A-G-T-A--T-C------AA--A----G-C-TAAC-G-C-GT-T--AA-G-T--A---T-C-CC-GCC-T--GGG-A-AG-TATGC--T-C--GCAA--GA--G-T-G-AA---------------------------------ACT-C--AAA--GGAA-TT-GA-CGGG-G-G--CCC-G-C--ACAAGCG-GTGG-A-G-CATGT-GG-T-T-T-AA-TT-…	LN735305.2	100	Navicula lanceolata
ASV 35	CTA-G-CCG-T-AAA--CA--A-TG-G--A--TA-C---T-----A-G--A--T--G-T-T--G-A-A-C-A--G------------------------------------------------ATC-GAC----------------------------C-T-G-T-G--C-----A-G-T-A--T-C------AA--A----G-C-TAAC-G-C-GT-T--AA-G-T--A---T-C-CC-GCC-T--GGG-A-AG-TATGC--T-C--GCAA--GA--G-T-G-AA---------------------------------ACT-C--AAA--GGAA-TT-GA-CGGG-G-G--CCC-G-C--ACAAGCG-GTGG-A-G-CATGT-GG-T-T-T-AA-TT-…	LK391803.1	100	Mediolabrus comicus
